# PADI4-mediated citrullination of histone H3 stimulates HIV-1 transcription

**DOI:** 10.1101/2024.03.17.583304

**Authors:** Luca Love, Bianca B Jütte, Birgitta Lindqvist, Hannah Rohdjess, Oscar Kieri, Piotr Nowak, J Peter Svensson

## Abstract

HIV-1 infection establishes a reservoir of long-lived cells with integrated proviral DNA that can persist despite antiretroviral therapy (ART). Some of these reservoir cells can at anytime be reactivated and reinitiate infection. The mechanisms governing proviral latency the transcriptional regulation of the provirus are complex and have not yet been sufficiently described. Here, we identified a role for histone H3 citrullination, a post-translational modification catalyzed by protein-arginine deiminase type-4 (PADI4), in HIV-1 transcription and latency. We found that PADI4 inhibition by GSK484 reduced HIV-1 transcription after T cell activation in *ex vivo* cultures of CD4 T cells from people living with HIV-1 (PLWH). The effect was more pronounced in individuals with active viremia compared to individuals with effective ART. Using cell models of HIV-1 latency, we showed that PADI4-mediated citrullination of histone H3 occurred at the HIV-1 promoter upon T cell stimulation which facilitated proviral transcription. HIV-1 preferentially integrated into genomic regions marked by H3 citrullination and these integrated proviruses were less prone to latency compared to those in non-citrullinated chromatin. Inhibiting PADI4 led to compaction of the HIV-1 promoter chromatin and an increase of HP1α-covered heterochromatin, in a mechanism partly dependent on the HUSH complex. Our data reveal a novel mechanism to explain HIV-1 latency and transcriptional regulation.

**Highlights:**

- The PADI4 enzyme stimulates HIV-1 transcription during T cell activation.
- PADI4 citrullinates histone H3 at the HIV-1 promoter upon T cell activation and inhibiting PADI4 reduces HIV-1 reactivation in *ex vivo* CD4 T cells from people living with HIV-1.
- H3cit is mostly found at gene promoters, and productive HIV-1 proviruses are more likely than latent or reactivatable proviruses, to integrate in chromatin susceptible for citrullination.
- H3cit inhibits latency establishment by interfering with the binding of HP1α to H3K9me3, preventing heterochromatin formation.
