## Supplementary material for "PADI4-mediated citrullination of histone H3 stimulates HIV-1 transcription": Table S1

### Sheet: Sheet1
Study Group	sex	age inclusion	HIV subtype	base HIV-RNA (copies/ml)
ART suppressed	Female	74	B	<20
ART suppressed	Male	49	B	<20
ART suppressed	Male	52	B	<20
ART suppressed	Male	40	B	<20
ART suppressed	Male	63	B	<20
ART suppressed	Male	34	B	<20
ART suppressed	Male	68	B	<20
ART suppressed	Male	53	B	<20
ART suppressed	Male	79	B	<20
ART suppressed	Female	39	C	<20
ART suppressed	Female	57	B	<20
ART suppressed	Female	64	B	<20
ART suppressed	Female	49	n.a.	<20
ART suppressed	Female	59	n.a.	<20
ART suppressed	Female	50	C	<20
ART suppressed	Male	60	B	27
ART suppressed	Female	35	C	34
Viremic	Male	34	B	4040
Viremic	Male	64	B	500000
Viremic	Male	57	B	77
Viremic	Male	53	B	940000
Viremic	Female	24	C	248
Viremic	Male	57	CRF_01_AE	1420
Viremic	Male	58	B	37400
Viremic	Female	46	B	50800
Viremic	Male	39	CRF_01_AE	836000
Viremic	Female	33	C	76
Viremic	Female	60	C	213
Viremic	Female	33	F	77600
Viremic	Female	49	n.a.	20600
Viremic	Female	60	CRF_02_AG	2670000
			n.a. not available
