## Supplementary material for "PADI4-mediated citrullination of histone H3 stimulates HIV-1 transcription": Table S3

### Sheet: Sheet1
	ddPCR
	Ψ F	CAGGACTCGGCTTGCTGAAG
	Ψ R	GCACCCATCTCTCTCCTTCTAGC
	Ψ Probe	/56-FAM/TTTTGGCGT/ZEN/ACTCACCAGT/3IABkFQ/
	Env 7781 F	AGTGGTGCAGAGAGAAAAAAGAGC
	Env 7781 R	GTCTGGCCTGTACCGTCAGC
	Env 7781 PROBE	/5HEX/CCTTGGGTT/ZEN/CTTGGGA/3IABkFQ/
	rpp30 3prime F	GTGTGAGTCAATCACTAGACAGAA
	rpp30 3prime R	AAACTGCAACAACATCATAGAGC
	rpp30 3prime PROBE	/56-FAM/AGAGAGCAA/ZEN/CTTCTTCAAGGGCCC/3IABkFQ/
	5LTR F	GCCTCAATAAAGCTTGCCTTGA
	5LTR R	GGCGCCACTGCTAGAGATTTT
	5LTR Probe	/56-FAM/CCAGAGTCA/ZEN/CACAACAGACGGGCAC/3IABkFQ/
	Mf226mod (Tat-Rev) Probe	/56-FAM/ACCCGACAG/ZEN/GCC/3IABkFQ/
	Tat-Rev mf1 F	CTTAGGCATCTCCTATGGCAGGAA
	Tat-Rev mf83 R	GGATCTGTCTCTGTCTCTCTCTCCACC
	PADI4 probe FAM	/56-FAM/CCCAACACC/ZEN/CAGCCCCCGCA/3IABkFQ/
	PADI4 ddPCR F	CTGTGGTGTTCCAAGACAGC
	PADI4 ddPCR R	GCTTGGATGTAGCCGATCTC
	5LTR P728 (Sara)	/56-FAM/AAGTAGTGT/ZEN/GTGCCCGTCTG/3IABkFQ/
	ChIP qPCR
	5'LTR F	GCCTCAATAAAGCTTGCCTTGA
	5'LTR R	GGCGCCACTGCTAGAGATTTT
